# NAVIP: Unraveling the Influence of Neighboring Small Sequence Variants on Functional Impact Prediction

**DOI:** 10.1101/596718

**Authors:** Jan-Simon Baasner, Andreas Rempel, Dakota Howard, Boas Pucker

## Abstract

Once a suitable reference sequence has been generated, intraspecific variation is often assessed by re-sequencing. Variant calling processes can reveal all differences between strains, accessions, genotypes, or individuals. These variants can be enriched with predictions about their functional implications based on available structural annotations, i.e. gene models. Although these functional impact predictions on a per-variant basis are often accurate, some challenging cases require the simultaneous incorporation of multiple adjacent variants into this prediction process. Examples include neighboring variants which modify each other’s functional impact. The Neighborhood-Aware Variant Impact Predictor (NAVIP) considers all variants within a given protein coding sequence when predicting the effect. As a proof of concept, variants between the *Arabidopsis thaliana* accessions Columbia-0 and Niederzenz-1 were annotated. NAVIP is freely available on GitHub (https://github.com/bpucker/NAVIP) and accessible through a web server (https://pbb-tools.de).

**Author Summary:** Intraspecific variation gains increasing relevance as reference genome sequences are available for many investigated (plant) species. Understanding the effects of sequence variants between individuals of a population is a challenge. SnpEff (Cingolani et al., 2012) is the current standard tool for predicting the functional impact of sequence variants, but only considers one sequence variant at a time. We developed NAVIP to properly handle cases in which multiple sequence variants cluster together and influence each other’s functional impact. A comparison of two *Arabidopsis thaliana* accessions demonstrates the importance of considering multiple sequence variants simultaneously for the prediction of changes in encoded proteins. NAVIP is universally applicable to any organism for which the relevant sequence information and structural annotation is available. All underlying code is freely available on GitHub and we operate a web server for users’ convenience.
