## Supplementary material for "NAVIP: Unraveling the Influence of Neighboring Small Sequence Variants on Functional Impact Prediction": S5 File

#AminoAcidSubstitution	Matches	Differences
AA	.	30
AR	0	4
AN	0	8
AD	148	1
AC	0	4
AE	156	9
AQ	0	4
AG	305	2
AH	0	4
AI	0	28
AL	0	16
AK	0	14
AM	0	4
AF	0	6
AP	212	0
AS	457	16
AT	881	3
AW	0	0
AY	0	0
AV	809	6
RA	0	14
RR	.	42
RN	0	38
RD	0	4
RC	140	5
RE	0	28
RQ	291	10
RG	434	4
RH	237	9
RI	82	15
RL	151	3
RK	609	12
RM	51	4
RF	0	4
RP	125	4
RS	296	14
RT	152	11
RW	83	3
RY	0	16
RV	0	10
NA	0	20
NR	0	26
NN	.	8
ND	677	1
NC	0	8
NE	0	38
NQ	0	26
NG	0	39
NH	189	0
NI	186	5
NL	0	0
NK	663	2
NM	0	8
NF	0	10
NP	0	2
NS	562	12
NT	253	8
NW	0	0
NY	164	0
NV	0	16
DA	132	4
DR	0	0
DN	678	0
DD	.	10
DC	0	2
DE	958	2
DQ	0	13
DG	388	6
DH	155	1
DI	0	10
DL	0	2
DK	0	40
DM	0	0
DF	0	8
DP	0	4
DS	0	42
DT	0	2
DW	0	0
DY	184	0
DV	103	7
CA	0	10
CR	174	5
CN	0	8
CD	0	4
CC	.	3
CE	0	3
CQ	0	0
CG	100	2
CH	0	8
CI	0	4
CL	0	5
CK	0	3
CM	0	0
CF	95	0
CP	0	8
CS	226	1
CT	0	5
CW	55	1
CY	176	1
CV	0	6
EA	186	7
ER	0	37
EN	0	28
ED	964	1
EC	0	0
EE	.	17
EQ	337	0
EG	394	15
EH	0	16
EI	0	19
EL	0	14
EK	803	1
EM	0	10
EF	0	2
EP	0	2
ES	0	3
ET	0	13
EW	0	3
EY	0	4
EV	171	7
QA	0	4
QR	316	9
QN	0	28
QD	0	6
QC	0	0
QE	356	2
QQ	.	13
QG	0	10
QH	380	0
QI	0	6
QL	157	3
QK	312	0
QM	0	4
QF	0	2
QP	157	6
QS	0	2
QT	0	6
QW	0	2
QY	0	4
QV	0	4
GA	328	3
GR	433	7
GN	0	16
GD	361	12
GC	100	2
GE	361	9
GQ	0	8
GG	.	29
GH	0	4
GI	0	8
GL	0	4
GK	0	38
GM	0	6
GF	0	6
GP	0	8
GS	376	22
GT	0	14
GW	26	1
GY	0	0
GV	211	3
HA	0	4
HR	229	6
HN	183	1
HD	151	0
HC	0	6
HE	0	20
HQ	358	2
HG	0	6
HH	.	8
HI	0	2
HL	103	2
HK	0	8
HM	0	0
HF	0	4
HP	133	7
HS	0	22
HT	0	12
HW	0	0
HY	249	0
HV	0	0
IA	0	25
IR	93	10
IN	151	5
ID	0	10
IC	0	8
IE	0	6
IQ	0	2
IG	0	4
IH	0	4
II	.	16
IL	497	20
IK	109	14
IM	397	2
IF	190	1
IP	0	6
IS	125	18
IT	556	8
IW	0	0
IY	0	8
IV	1061	23
LA	0	24
LR	155	9
LN	0	8
LD	0	0
LC	0	21
LE	0	12
LQ	124	2
LG	0	4
LH	101	4
LI	515	21
LL	.	108
LK	0	13
LM	257	6
LF	802	0
LP	428	5
LS	346	25
LT	0	20
LW	62	1
LY	0	14
LV	614	7
KA	0	8
KR	623	7
KN	721	1
KD	0	40
KC	0	2
KE	784	2
KQ	319	0
KG	0	29
KH	0	10
KI	113	17
KL	0	22
KK	.	15
KM	103	2
KF	0	0
KP	0	3
KS	0	34
KT	254	3
KW	0	0
KY	0	6
KV	0	4
MA	0	4
MR	50	4
MN	0	12
MD	0	0
MC	0	0
ME	0	6
MQ	0	2
MG	0	2
MH	0	0
MI	408	2
ML	273	10
MK	114	3
MM	.	0
MF	0	6
MP	0	4
MS	0	12
MT	212	14
MW	0	8
MY	0	0
MV	214	8
FA	0	2
FR	0	2
FN	0	10
FD	0	6
FC	102	3
FE	0	0
FQ	0	0
FG	0	4
FH	0	6
FI	175	1
FL	803	0
FK	0	0
FM	0	2
FF	.	7
FP	0	14
FS	323	7
FT	0	19
FW	0	6
FY	231	0
FV	214	4
PA	189	1
PR	138	0
PN	0	2
PD	0	8
PC	0	0
PE	0	4
PQ	158	6
PG	0	2
PH	97	6
PI	0	14
PL	464	11
PK	0	6
PM	0	2
PF	0	10
PP	.	18
PS	644	8
PT	218	0
PW	0	2
PY	0	2
PV	0	14
SA	491	18
SR	369	8
SN	585	12
SD	0	34
SC	255	1
SE	0	7
SQ	0	1
SG	330	9
SH	0	14
SI	130	20
SL	379	28
SK	0	47
SM	0	8
SF	353	13
SP	648	11
SS	.	75
ST	680	9
SW	35	2
SY	167	8
SV	0	24
TA	773	0
TR	123	10
TN	247	15
TD	0	10
TC	0	10
TE	0	18
TQ	0	14
TG	0	16
TH	0	6
TI	607	4
TL	0	22
TK	226	13
TM	178	12
TF	0	21
TP	213	1
TS	689	15
TT	.	29
TW	0	2
TY	0	6
TV	0	32
WA	0	0
WR	80	1
WN	0	0
WD	0	0
WC	51	0
WE	0	0
WQ	0	2
WG	28	1
WH	0	0
WI	0	0
WL	56	1
WK	0	2
WM	0	0
WF	0	8
WP	0	2
WS	25	0
WT	0	4
WW	.	0
WY	0	5
WV	0	0
YA	0	2
YR	0	6
YN	148	0
YD	135	1
YC	197	1
YE	0	8
YQ	0	5
YG	0	6
YH	239	0
YI	0	12
YL	0	12
YK	0	3
YM	0	0
YF	282	0
YP	0	0
YS	157	19
YT	0	10
YW	0	1
YY	.	8
YV	0	6
VA	749	2
VR	0	12
VN	0	12
VD	91	4
VC	0	8
VE	178	7
VQ	0	6
VG	218	0
VH	0	6
VI	1055	18
VL	636	12
VK	0	24
VM	258	9
VF	220	3
VP	0	13
VS	0	28
VT	0	48
VW	0	4
VY	0	2
VV	.	23
